# The dCMP deaminase DCTD and the E3 ligase TOPORS are central mediators of decitabine cytotoxicity

**DOI:** 10.1101/2023.12.21.572728

**Authors:** Christopher J. Carnie, Maximilian J. Götz, Chloe S. Palma-Chaundler, Pedro Weickert, Amy R. Wanders, Almudena Serrano-Benitez, Hao-Yi Li, Vipul Gupta, Christian J. Blum, Matylda Sczaniecka-Clift, Guido Zagnoli-Vieira, Giuseppina D’Alessandro, Sean L. Richards, Nadia Gueorguieva, Petra Beli, Julian Stingele, Stephen P. Jackson

## Abstract

The nucleoside decitabine (5-aza-dC) is used to treat several hematological cancers. Upon triphosphorylation and incorporation into DNA, 5-aza-dC induces covalent DNMT1 DNA-protein crosslinks (DPCs) and DNA hypomethylation. However, 5-aza-dC treatment success varies, and relapse is common. Using genome-scale CRISPR/Cas9 screens, we map factors determining 5-aza-dC susceptibility. Unexpectedly, we find that loss of the dCMP deaminase DCTD causes 5-aza-dC resistance, suggesting that 5-aza-dUMP generation underlies most 5-aza-dC cytotoxicity in wild-type cells. Combining results from a subsequent genetic screen in DCTD-deficient cells with identification of the proximal proteome of DNMT1-DPCs, we uncover the ubiquitin/SUMO1 E3 ligase, TOPORS, as a new DPC repair factor. TOPORS is recruited to DNMT1-DPCs in a SUMO-dependent manner and promotes their degradation. Our study suggests that 5-aza-dC-induced DPCs cause cytotoxicity when DPC repair is compromised, while cytotoxicity in wild-type cells arises from perturbed nucleotide metabolism and lays the foundations for the development of predictive biomarkers for decitabine treatment.
