## Supplementary Table 1 for "The dCMP deaminase DCTD and the E3 ligase TOPORS are central mediators of decitabine cytotoxicity"

### Sheet: Sheet1
Cell line	Source	Notes on generation	Growth conditions
HAP1 WT	Horizon Discovery	n/a	IMDM + 10% FBS + 1% PenStrep
HAP1 DCTD KO	Horizon Discovery	n/a	IMDM + 10% FBS + 1% PenStrep
HAP1 DCK KO	Horizon Discovery	n/a	IMDM + 10% FBS + 1% PenStrep
HAP1 TOPORS KO	Horizon Discovery	n/a	IMDM + 10% FBS + 1% PenStrep
HAP1 UBE2K KO	Horizon Discovery	n/a	IMDM + 10% FBS + 1% PenStrep
HAP1 UBE2K/TOPORS DKO #1	This study	Electroporation of Cas9/sgRNA RNPs	IMDM + 10% FBS + 1% PenStrep
HAP1 UBE2K/TOPORS DKO #10	This study	Electroporation of Cas9/sgRNA RNPs	IMDM + 10% FBS + 1% PenStrep
U2OS	ATCC	n/a	DMEM + 10% FBS + 1% PenStrep
U2OS GFP-DNMT1	This study	Plasmid transfection of pEGFP-DNMT1 and selection	DMEM + 10% FBS + 1% PenStrep + 1mg/ml G418
U2OS GFP-DNMT1 HA-EV	This study	Lentiviral delivery of pHA-EV-lentipuro	DMEM + 10% FBS + 1% PenStrep + 1mg/ml G418
U2OS GFP-DNMT1 HA-TOPORS	This study	Lentiviral delivery of pHA-TOPORS-lentipuro	DMEM + 10% FBS + 1% PenStrep + 1mg/ml G418
HeLa WT	Weickert et al. Nature Comms 2023	n/a	DMEM + 10% FBS
HeLa RNF4 KO	Weickert et al. Nature Comms 2023	n/a	DMEM + 10% FBS
RPE1 Cas9 TP53 KO	Serrano-Benitz et al. EMBO J 2023	n/a	DMEM/F12 1:1 + 10% FBS + 1% PenStrep
RPE1 Cas9 TP53/TOPORS DKO #1	This study	Transfection of sgTOPORS	DMEM/F12 1:1 + 10% FBS + 1% PenStrep
RPE1 Cas9 TP53/TOPORS DKO #3	This study	Transfection of sgTOPORS	DMEM/F12 1:1 + 10% FBS + 1% PenStrep
RPE1 Cas9 TP53/TOPORS DKO #6	This study	Transfection of sgTOPORS	DMEM/F12 1:1 + 10% FBS + 1% PenStrep
