## Supplementary Table 2 for "The dCMP deaminase DCTD and the E3 ligase TOPORS are central mediators of decitabine cytotoxicity"

### Sheet: Sheet1
Plasmid/oligo	Supplier/Source	Details/Sequence (5'-3')
CP_01_F_TOPORSqPCR	Merck	GACACCGACCTAGCTTTCTG
CP_01_R_TOPORSqPCR	Merck	CAATTTGCTAGTGCCAGCTTTA
CP_02_F_GAPDHqPCR	Merck	GTGGTCTCCTCTGACTTCAAC
CP_02_R_GAPDHqPCR	Merck	GGAAATGAGCTTGACAAAGTGG
sgTOPORS-1	IDT	GTAGCGAAATCGTCGATCAG GGG
sgTOPORS-1_gDNA_F	Sigma-Aldrich	ACACAAATGCCTGACTCTCCA
sgTOPORS-1_gDNA_R	Sigma-Aldrich	ACCAGCTGATGCATCTCCTG
siCtrl	Horizon Discovery	ON-TARGETplus Non-targeting Control Pool D-001810-10-20
siTOPORS	Horizon Discovery	ON-TARGETplus Human TOPORS siRNA SMARTPool
siRNF4	Horizon Discovery	ON-TARGETplus Human RNF4 siRNA SMARTPool
pEGFP-DNMT1	VectorBuilder	G418 resistance cassette
pHA-EV-lentipuro	VectorBuilder	Puromycin resistance cassette
pHA-TOPORS-lentipuro	VectorBuilder	Puromycin resistance cassette
pEGFP-TOPORSwt-lentipuro	VectorBuilder	Puromycin resistance cassette
pEGFP-TOPORS*CCAA-lentipuro	VectorBuilder	Puromycin resistance cassette
pEGFP-EV-lentipuro	VectorBuilder	Puromycin resistance cassette
