## Supplementary Table 3 for "The dCMP deaminase DCTD and the E3 ligase TOPORS are central mediators of decitabine cytotoxicity"

### Sheet: Sheet1
Antibody target	Supplier	Catalogue number	Application in this study	Dilution
DNMT1	Cell Signaling	5032	WB	1:1000
Beta-actin	Santa Cruz Biotechnology	Sc-47778	WB	1:1000
Tubulin	Sigma Aldrich	T6074-200UL	WB	1:2000
H3	Cell Signaling	4499 S	WB	1:1000
GFP	Life Technologies	A11122	WB, PLA	1:1000
GFP	Roche	11814460001	WB	1:1000
HA	Covance	MMS-101R	PLA	1:1000
Ubiquitin	Enzo Life Sciences	ENZ-ABS840-0500	WB	1:1000
SUMO1	Abcam	ab11672	WB	1:1000
SUMO2/3	Abcam	ab3742	WB	1:1000
GAPDH	Millipore	MAB374	WB	1:2000
RNF4	Proteintech	17810-1-AP	WB	1:500
UBE2K	Cell Signaling	8226	WB	1:1000
Mouse secondary HRP	Dako	P0447	WB	1:5000
Rabbit secondary HRP	Dako	P0399	WB	1:5000
Mouse-fluorescent	LI-COR Biosciences	926-68021	WB	1:10000
Rabbit-fluorescent	LI-COR Biosciences	926-32212	WB	1:10000
